# Inkjet-printed graphene multielectrode arrays: an accessible platform for *in vitro* cardiac electrophysiology

**DOI:** 10.1101/2024.09.09.611887

**Authors:** Jairo Lumpuy-Castillo, Yujie Fu, Alan Ávila, Kateryna Solodka, Jiantong Li, Oscar Lorenzo, Erica Zeglio, Leonardo D. Garma

**Affiliations:** Laboratory of Diabetes and Vascular Pathology, IIS-Fundación Jiménez Díaz (CIBERDEM), Universidad Autónoma, 28040 Madrid, Spain; School of Electrical Engineering and Computer Science, KTH Royal Institute of Technology, Electrum 229, Kista, 16440 Sweden; Division of Nanobiotechnology, Department of Protein Science, Science for Life Laboratory, School of Engineering Sciences in Chemistry, Biotechnology and Health, KTH Royal Institute of Technology, Solna, 171 65 Sweden; AIMES-Center for the Advancement of Integrated Medical and Engineering Sciences, Department of Neuroscience, Karolinska Institute, Solna, 171 65 Sweden; Wallenberg Initiative Materials Science for Sustainability, Department of Materials and Environmental Chemistry, Stockholm University, Stockholm, 114 18 Sweden; Digital Futures, Stockholm, SE-100 44 Sweden; Breast Cancer Clinical Research Unit, Centro Nacional de Investigaciones Oncológicas – CNIO, Madrid, Spain

## Abstract

*In vitro* models have now become a realistic alternative to animal models for cardiotoxicity assessment. However, the cost and expertise required to implement *in vitro* electrophysiology systems to study cardiac cells poses a strong obstacle to their widespread use. This study presents a novel, cost-effective approach for *in vitro* cardiac electrophysiology using fully-printed graphene-based microelectrode arrays (pGMEAs) coupled with an open-source signal acquisition system. We characterized the pGMEAs’ electrical properties and biocompatibility, observing low impedance values and cell viability. We demonstrated the platform’s capability to record spontaneous electrophysiological activity from HL-1 cell cultures, and we monitored and quantified their responses to chemical stimulation with noradrenaline. This study demonstrates the feasibility of producing fully-printed, graphene-based devices for *in vitro* electrophysiology. The accessible and versatile platform we present here represents a step further in the development of alternative methods for cardiac safety screening.
