## Supplementary data 2 for "Inkjet-printed graphene multielectrode arrays: an accessible platform for *in vitro* cardiac electrophysiology": BOM_amp_board_SATA.xlsx

### Sheet: Sheet1
Symbol	Component	Value	Digikey Part number	Manufacturer Part No.	Packaging	Description
R0	Resistor	0	P0.0JCT-ND		402
R1	Resistor	100	P100JCT-ND		402
R2	Resistor	100	P100JCT-ND		402
R3	Resistor	100	P100JCT-ND		402
R10	Resistor	0	P0.0JCT-ND		402
R11	Resistor	100	P100JCT-ND		402
R12	Resistor	100	P100JCT-ND		402
R13	Resistor	100	P100JCT-ND		402
C0	Capacitor	100nF	445-4964-1-ND		402	ceramic capacitor (25 V)
C2	Capacitor	10nF	490-1312-1-ND		402	ceramic capacitor (25 V)
C12	Capacitor	10nF	490-1312-1-ND		402	ceramic capacitor (25 V)
CAmp1	Pin Header		S9175-ND	SBH11-PBPC-D20-ST-BK	CONN HEADER VERT 40POS 2.54MM	2x20 Pin Header 2.54mm
CAmp2	Pin Header		S9175-ND	SBH11-PBPC-D20-ST-BK	CONN HEADER VERT 40POS 2.54MM	2x20 Pin Header 2.54mm
REF_Pins1	Pin Header		732-5317-ND	61300411121	CONN HEADER VERT 4POS 2.54MM	1x4 Pin Header 2.54mm
INTAN1	RHD2132			D8214	QFN-56L	32-channel amplifier chip	http://www.intantech.com/pricing.html?tabSelect=RHDChips&yPos=0
INTAN2	RHD2132			D8214	QFN-56L	32-channel amplifier chip	http://www.intantech.com/pricing.html?tabSelect=RHDChips&yPos=0
HDMI	HDMI female connector		732-2737-1-ND	685119134923		https://www.digikey.com/product-detail/en/w%C3%BCrth-elektronik/685119134923/732-2737-1-ND/2508680
