## Supplementary data 2 for "Inkjet-printed graphene multielectrode arrays: an accessible platform for *in vitro* cardiac electrophysiology": BOM.xls

### Sheet: fpga_board
Column1	Column2	Column3	Column4	Column5	Column6	Column7	Column8	Column9	Column10	Column11	Column12	Column13
Symbol	Component	Value	Part number	Description
C2	Capacitor	15pF
C3	Capacitor	1uF
C4	Capacitor	10nF
C5	Capacitor	22uF
C6	Capacitor	100nF
R1	Resistor	30.1k (1%)
R2	Resistor	56k (1%)
HDMI	HDMI female connector		685119134923	https://www.digikey.com/product-detail/en/w%C3%BCrth-elektronik/685119134923/732-2737-1-ND/2508680
JP2	Samtec 80-pin connector		BTE-040-01-F-D-A	https://www.digikey.com/product-detail/en/samtec-inc/BTE-040-01-L-D-A/SAM8745-ND/2345227
JP3	Samtec 80-pin connector		BTE-040-01-F-D-A	https://www.digikey.com/product-detail/en/samtec-inc/BTE-040-01-L-D-A/SAM8745-ND/2345227
U1	Adjustable positive LDO regulator		TPS79301DBVR 296-12154-1-ND SOT-23-6	https://www.digikey.com/product-detail/en/texas-instruments/TPS79301DBVR/296-12154-1-ND/411987
